# Ras protein abundance correlates with Ras isoform mutation patterns in cancer

**DOI:** 10.1101/2021.11.04.467300

**Authors:** Fiona E. Hood, Yasmina M. Sahraoui, Rosalind E. Jenkins, Ian A. Prior

## Abstract

Activating mutations of Ras genes are often observed in cancer. The protein products of the three Ras genes are almost identical. However, for reasons that remain unclear, KRAS is far more frequently mutated than the other Ras isoforms in cancer and RASopathies. We have quantified HRAS, NRAS, KRAS4A and KRAS4B protein abundance across a large panel of cell lines and healthy tissues. We observe consistent patterns of KRAS>NRAS>>HRAS protein expression in cells that correlate with the rank order of Ras mutation frequencies in cancer. Our data provide support for the model of a sweet-spot of Ras dosage mediating isoform-specific contributions to cancer and development. However, they challenge the notion that rare codons mechanistically underpin the predominance of KRAS mutant cancers. Finally, direct measurement of mutant versus wildtype KRAS protein abundance revealed a frequent imbalance that may suggest additional non-gene duplication mechanisms for optimizing oncogenic Ras dosage.
