## Supplementary Table 1 for "Ras protein abundance correlates with Ras isoform mutation patterns in cancer"

### Sheet: Cell lines
cell line	tissue/disease origin	Ras mutation	homo/het	Source
3LL	mouse lung adenocarcinoma	K G12C & N Q61H	het.	Julian Downward (Crick Institute)
A2058	melanoma	WT	-	Richard Marais (Manchester CRUK)
A375P	melanoma	WT	-	Richard Marais (Manchester CRUK)
A427	lung carcinoma	K G12D	het.	Julian Downward (Crick Institute)
A549	lung carcinoma	K G12S	homo.	ECACC
AsPC-1	pancreatic adenocarcinoma	K G12D	homo.	ECACC
BxPC-3	pancreatic adenocarcinoma	WT	-	Eithne Costello (Liverpool)
Caco2	colorectal adenocarcinoma	WT	-	ATCC
Calu-1	lung epidemoid carcinoma	K G12C	homo.	Julian Downward (Crick Institute)
Capan-2	pancreatic adenocarcinoma	K G12V	het.	Eithne Costello (Liverpool)
DLD-1	colorectal adenocarcinoma	K G13D	het.	ATCC
DU145	prostate carcinoma	WT	-	CRUK
HCC44	lung adenocarcinoma	K G12C	homo.	Julian Downward (Crick Institute)
HCC78	lung adenocarcinoma	WT	-	Julian Downward (Crick Institute)
HCT116	colorectal carcinoma	K G13D	het.	Vogelstein lab
HEK293T	embryonic kidney	WT	-	Sylvie Urbe (Liverpool)
HeLaS3	cervical adenocarcinoma	WT	-	Francis Barr (Oxford)
HepG2	hepatocellular carcinoma	N Q61L	het.	Marcus Islinger (Mannheim)
HOP92	non-small cell lung carcinoma	WT	-	Julian Downward (Crick Institute)
HT29	colorectal adenocarcinoma	WT	-	CRUK/ATCC
JDBP7	mouse lung adenocarcinoma	K G12D	het.	Julian Downward (Crick Institute)
JDHH1	mouse lung adenocarcinoma	K G12D	het.	Julian Downward (Crick Institute)
Jurkat E6.1	T cell lymphocytes	WT	-	ECACC
KP-Cre	mouse lung adenocarcinoma - KPC model	K G12D	het.	Julian Downward (Crick Institute)
KPAR1.3	mouse lung adenocarcinoma	K G12D	het.	Julian Downward (Crick Institute)
KPB6	mouse lung adenocarcinoma	K G12D	het.	Julian Downward (Crick Institute)
LIM1215	colorectal adenocarcinoma	WT	-	Horizon Discovery
LKR-13	mouse lung adenocarcinoma	K G12D	het.	Julian Downward (Crick Institute)
LNCaP	prostate carcinoma	WT	-	CRUK
LoVo	colorectal adenocarcinoma	K G13D	het.	ATCC
LU165	small cell lung carcinoma	WT	-	Penella Woll (Sheffield)
MAVER1	B cell lymphoma	WT	-	Joe Slupsky (Liverpool)
MCF10A	normal breast epithelial	WT	-	CRUK (already available in lab)
MCF7	breast adenocarcinoma	WT	-	CRUK (already available in lab)
MDA-MB-231	triple negative breast adenocarcinoma	K G13D	het.	Tobias Zech (Liverpool)
MiaPaca-2	pancreatic carcinoma	K G12C	homo.	Eithne Costello (Liverpool)
NCI-H1373	lung adenocarcinoma	K G12C	homo.	Julian Downward (Crick Institute)
NCI-H1437	non-small cell lung adenocarcinoma	WT	-	ATCC
NCI-H1792	lung adenocarcinoma	K G12C	het.	ATCC
NCI-H1793	non-small cell lung adenocarcinoma	WT	-	ATCC
NCI-H1975	non-small cell lung adenocarcinoma	WT	-	ATCC
NCI-H2030	non-small cell lung adenocarcinoma	K G12C	homo.	ATCC
NCI-H2122	non-small cell lung adenocarcinoma	K G12C	homo.	ATCC
NCI-H2170	lung squamous cell carcinoma	WT	-	Julian Downward (Crick Institute)
NCI-H226	lung squamous cell carcinoma, mesothelioma	WT	-	ATCC
NCI-H23	non-small cell lung adenocarcinoma	K G12C	het.	Julian Downward (Crick Institute)
NCI-H28	mesothelioma	WT	-	ATCC
NCI-H358	non-small cell lung adenocarcinoma	K G12C	het.	ATCC
NCI-H441	lung papillary adenocarcinoma	K G12V	het.	Julian Downward (Crick Institute)
NCI-H460	large cell lung carcinoma	K Q61H	homo.	Penella Woll (Sheffield)
NCI-H520	lung squamous cell carcinoma	WT	-	Julian Downward (Crick Institute)
NCI-H69	small cell lung carcinoma	WT	-	Penella Woll (Sheffield)
NCI-H727	lung carcinoid	K G12V	het.	Julian Downward (Crick Institute)
NIH3T3	mouse embryonic fibroblast	WT	-	Eithne Costello (Liverpool)
Panc-08-13	pancreatic adenocarcinoma	K G12D	homo.	ATCC
Panc-1	pancreatic adenocarcinoma	K G12D	het.	CRUK
SH-SY5Y	neuroblastoma	WT	-	ECACC
SK-MES-1	lung squamous cell carcinoma	WT	-	Julian Downward (Crick Institute)
Suit-2	pancreatic adenocarcinoma	K G12D	het.	Eithne Costello (Liverpool)
SW1573	lung alveolar carcinoma	K G12C	homo.	ATCC
SW403	colorectal adenocarcinoma	K G12V	het.	ATCC
SW48	colorectal adenocarcinoma	WT	-	Horizon Discovery
SW48 HG12V	colorectal adenocarcinoma - isogenic derivative	H G12V	het.	Mageean et al PMID: 26560143
SW48 KG12A	colorectal adenocarcinoma - isogenic derivative	K G12A	het.	Horizon Discovery
SW48 KG12C	colorectal adenocarcinoma - isogenic derivative	K G12C	het.	Horizon Discovery
SW48 KG12D	colorectal adenocarcinoma - isogenic derivative	K G12D	het.	Horizon Discovery
SW48 KG12R	colorectal adenocarcinoma - isogenic derivative	K G12R	het.	Horizon Discovery
SW48 KG12S	colorectal adenocarcinoma - isogenic derivative	K G12S	het.	Horizon Discovery
SW48 KG12V	colorectal adenocarcinoma - isogenic derivative	K G12V	het.	Horizon Discovery
SW48 KG13D	colorectal adenocarcinoma - isogenic derivative	K G13D	het.	Horizon Discovery
SW48 NG12V	colorectal adenocarcinoma - isogenic derivative	N G12V	het.	Mageean et al PMID: 26560143
SW620	colorectal adenocarcinoma	K G12V	homo.	ATCC
U2OS	bone osteosarcoma	WT	-	ECACC

### Sheet: Ras abundance
	Pan Ras		KRas4A		KRas4B		HRas		NRas		H+KA+KB+N		mutant		cell protein
cell line	Mean	SEM	Mean	SEM	Mean	SEM	Mean	SEM	Mean	SEM	Mean	SEM	Mean	SEM	pg/cell
3LL	79396.8	2307.04	4095.2	n.d.	103354	5930.88	16935.9	1115.93	44607.5	1751.95	128930	29436.5	85190.3	2920.14	72.0524
A2058	138034	25732.8	15761	514.938	59159.6	10675.2	29851.8	1810.55	56431.9	7112.3	161204	16856.5			150.44
A375P	148952	27481.7	17604.4	2163.76	73731.1	24894.3	28527.3	5637.33	54437.5	9156.15	168432	42062.2			165.288
A427	154036	17522	19707.2	n.d.	75714	20594.6	31788.1	8627.41	77519.6	14144.8	163828	48108.2	44492	8402.05	159.936
A549	111457	17798.9	n.d.	n.d.	58363	10933	33900.5	5545.26	62457.6	9411.04	154721	21324.4			170.302
AsPC-1	110473	22501.4	16761.1	4909.85	108449	13286.8	16629.6	3594.19	68709.8	8627.78	224578	24603.4	80454.3	5270.48	139.765
BxPC-3	291880	43873.7	13644	7212.04	153486	7196.77	57806.9	6939.92	112146	15758.4	337083	26223.9			199.837
Caco2	236335	5769.52	38368.1	4581.34	157995	28578.6	12368.6	267.465	42375.9	5143.66	251107	27744.9			94.3827
Calu-1	103071	7534.16	42376.3	4632.57	78857.2	6224.6	21285.7	1139.06	74207.1	4440.11	213079	7422.85	86738.9	1197.53	115.079
Capan-2	316018	30077	36112.1	5433.7	220895	37164	60488	5454.02	98603.5	7379.49	374721	48526.3	119849	15568.8	236.081
DLD-1	160215	94293	13663.8	8791.8	112045	36257.4	52365.5	29570.7	43459.4	26798.9	178225	105041	54322.8	31813.6	120.12
DU145	235305	16103.3	68579.6	24288.8	116027	1536.24	32821.2	2119.63	78156.2	6607.44	295584	30277.8			244.942
HCC44	308035	26869	149651	65462.7	141116	15236.9	78567.6	4458.73	212912	9348.55	514384	54544.8	171258	8187.8	422.653
HCC78	406939	50460.4	44598.7	3929.18	228843	61191.9	57969.7	6975.74	168464	11879	423595	106451			318.146
HCT116	114169	13472	13999.8	5959.33	70787.4	9629.02	27375.9	1773	42789.4	7951.57	128431	18804.7	50010.9	8268.47	100.197
HEK293T	94067.4	13070.5	15729	4729.74	35883.3	7939.1	11147.1	2212.43	46618.8	5063.74	104135	20826.3			87.1708
HeLaS3	251196	21315	8623.54	3179.83	78093.7	3542.85	29750.9	1196.69	111246	6379.33	227714	6414.35			176.705
HepG2	204670	2336.14	11317.3	1993.21	69294.6	2993.41	20340.8	69.7312	99789.5	9596.31	196970	10078.4			136.015
HOP92	524179	92239.2	41815.1	n.d.	248454	95171.7	76229.1	14796.5	266284	48456.2	604905	166092			266.538
HT29	160794	1267.28	14026.4	1337.64	63467.3	1763.94	30908.3	691.523	52393.3	1032.32	160795	952.705			148.385
JDBP7	223853	20565.9	24801.4	5819.8	115011	10330.9	42261.7	4662.51	100663	3855.48	281811	22446.5	102233	11890.6	194.242
JDHH1	255362	17276.3	29848.9	3420.98	150407	16268.1	59853.5	6932.81	114497	3264.26	352191	13673	130781	12176.5	205.499
Jurkat E6.1	49295.6	12375.2	3854.04	1707.45	19077.6	5569.13	6301.69	1555.29	22077.4	5504.2	50026	13251.5			43.161
KP-Cre	246720	23804.7	29768.6	4578.11	152946	33503.2	51062.7	6604.04	116084	8555.58	317285	29061.7	142630	20475.5	204.404
KPAR1.3	207037	18739.9	31830.8	1184.44	123687	16132.4	49858.8	730.169	118563	13717.7	293961	10144.9	128602	10155.8	156.83
KPB6	158566	43149.7	14177	1089.16	108751	23780.5	25519.6	6333.3	80934.4	23473.8	216937	54212.8	87872.9	21484.4	113.347
LIM1215	104833	4895.56	9613.27	873.368	62499.2	16502.2	18759.5	1288.24	36694.4	1215.1	127566	18652.9			82.2076
LKR-13	256897	33912	24759	8575.15	148045	18485.9	66223.8	11083.5	102207	11091.6	329866	65788.6	129300	20095.7	225.945
LNCaP	125161	8809.99	10434.9	4527.89	35965.9	5242.56	28527.3	1416.79	37788.4	1244.82	109238	12060.6			131.356
LoVo	119613	60101.4	7974.2	203.384	144179	36697.5	19469.1	9383.72	52287.5	27402.7	222146	98708.9	74369.2	36840.5	102.653
LU165	218613	30875.5	56667.6	12035.6	41219.8	6739.35	102858	14813.7	70015.9	9392.19	251872	47632.6			129.558
MAVER1	52194.9	8612.04	2803.07	1255.26	33852.2	7701.23	3919.26	808.851	25356.7	2802.55	61100.2	12516.6			49.4153
MCF10A	150834	2108.97	11725.8	n.d.	56304.5	7256.82	51926.2	1144.86	39354.4	808.296	151494	4499.03			97.926
MCF7	362766	19480.2	20982.5	5156.12	69562.1	6947.04	42988.5	1411.26	213503	14106.5	347037	13704.2			200.909
MDA-MB-231	136817	28033.1	4401.23	1416.97	56302.3	9311.09	43913.9	6534.61	56824.3	5861.61	174073	22290.4	37417.7	7861.01	110.557
MiaPaca-2	70859.4	2285.02	6000.93	n.d.	77725.7	5318.5	20297.6	624.296	50768.3	2214.22	149657	12053	75054.4	7231.1	127.341
NCI-H1373	129255	8545.34	45117.4	3230.5	130127	9412.55	47035.9	1927.74	78282.4	3435.99	295896	10611.7	174414	19734.3	209.899
NCI-H1437	220440	40526.4	47297	11753.7	71979.5	7425.98	27626.7	5562.82	85068.1	13894.7	207978	23228.2			181.761
NCI-H1792	99210.1	15503.1	28129.1	41.8417	60865.8	5917.05	21956.7	3632.26	58890.1	9513.51	151394	15066.9	60096.4	11722	139.676
NCI-H1793	294573	77886.2	88288	34732.7	115186	24584.6	51388.8	7622.88	125648	26706.6	380511	91061.1			296.339
NCI-H1975	229729	14818.6	35372.3	22166.8	91106.1	251.097	36540.6	3183.91	84458.9	8289.73	217109	46384.3			237.901
NCI-H2030	246381	21330.5	24891.1	3432	117176	10367.2	47589.5	1522.18	197041	4863.52	387274	6581.78	109379	12846.4	324.465
NCI-H2122	59080.7	6953.51	49211.5	7300.51	76019.6	9386.57	25198.5	3546.23	31020.8	3889.56	185509	28196.2	107813	13155.2	126.739
NCI-H2170	220014	18269.9	39293.2	11048.2	81268.4	33184.2	45023.2	4855.94	59601.3	13992.8	225186	39891.1			117.571
NCI-H226	488003	144675	114023	78459.1	162065	58251.2	84211.3	25335.2	208065	60240.2	530357	166475			360.794
NCI-H23	78135	4893.55	28853.3	142.871	90282.5	3980.96	14518.2	859.713	51243.4	2844.33	176561	7958.48	79072.2	7511.88	114.579
NCI-H28	209624	13722.6	29170.2	11739.7	43235.3	16730.5	33378.2	3877	88947.9	13687.1	185008	16732.2			122.826
NCI-H358	125578	10592.8	27999	4067.96	201360	6466.73	13747.7	646.898	58544.3	2913.57	295872	6306.06	169729	16294.4	159.053
NCI-H441	334799	22860	84694.8	6246.17	349863	35174.7	27865.1	2129.11	94326.1	3536.19	527509	24078.3	216196	22255.1	252.632
NCI-H460	125409	19028.7	26504.8	2152.36	77596.8	12501	26851.7	3381.6	41168.6	3536.41	163287	18633.7			135.033
NCI-H520	81115.6	40618.1	12287.1	6288.59	47092.8	14047.6	22179.3	2074.09	88930.7	4276.02	166394	13573.1			104.549
NCI-H69	126339	7974.07	27067.8	5315.26	61554.2	11911.1	45992.4	4340.94	78431.2	2409.2	204023	8119.16			112.193
NCI-H727	76133.5	17987.3	86056.8	27110.5	179375	29768.3	21626.9	1372.43	40185.1	12432.8	282169	5176.91	159916	14065.4	100.514
NIH3T3	80691.6	7355.3	n.d.	n.d.	30996.6	5512.36	16380.7	1996.81	30983.8	3035.91	78361.1	8290.26			80.9536
Panc-08-13	88767.2	19777.7	20857.9	4261.99	103079	17993.7	32000.7	7376.22	43306.8	9443.94	210961	51202.4	89578.5	12529.8	126.636
Panc-1	212096	22943.3	12307.5	n.d.	122649	21137.6	56480.1	6613.64	91142.7	6732.02	301820	48790.6	67030.6	5217.26	185.538
SH-SY5Y	86115.3	19031.9	n.d.	n.d.	48141.1	16669.1	21477.9	4466.44	40955.7	9967.16	110575	30824.7			75.3145
SK-MES-1	254486	26695.8	111008	4580.79	36652.2	n.d.	22773	3803.31	136114	18358.8	245110	30532.6			157.6
Suit-2	169393	10434.7	20966.2	1420.2	128498	23424.1	41389.6	2204.53	87758.8	1280.47	260984	15435.5	93171.1	7494.73	175.66
SW1573	65725.4	7933.54	5375.67	1908.45	43880.2	2577.25	22477.3	683.351	37174.9	782.163	106960	4852.52	52213.9	7566.88	108.726
SW403	166216	46922.7	19311.7	3625.83	92664.1	9384.13	37388.4	15809	55095.2	16586.7	216469	39381.5	17066.2	#DIV/0!	111.893
SW48	69375.3	1151.12	n.d.	n.d.	28973.5	2215	13774.6	2601.29	25842.4	922.505	71380.5	4257.15			67.501
SW48 HG12V	109191	1625.2	n.d.	n.d.	47006.3	4945.49	25976.2	3027.42	44960.2	2476.43	125611	18197.8	0	0	109.794
SW48 KG12A	54159.3	2949.75	n.d.	n.d.	27999.1	1271.26	10469.8	443.82	26313.8	2363.61	64782.8	3337.77	0	0	66.8511
SW48 KG12C	54236.4	6967.05	n.d.	n.d.	33522.4	4166.23	12409	1694.65	28942.5	3871.69	69050.6	7039.72	24223.9	3765.44	76.5093
SW48 KG12D	71233.2	2491.18	n.d.	n.d.	38458.1	5208.5	11855.1	5351.85	32260.2	2800.06	82455.2	17612	26458.5	3787.89	70.5657
SW48 KG12R	67895.1	4804.94	n.d.	n.d.	30479.3	6463.44	18172	1493.28	31354.9	1592.23	80006.2	8193.34	0	0	68.2032
SW48 KG12S	59239	9655.15	n.d.	n.d.	22580.3	1054.49	11670.4	2127.6	31356.1	8195.8	65606.7	5474.81	0	0	58.3597
SW48 KG12V	64760.6	3564.41	n.d.	n.d.	25754.9	1295.55	14928.9	2053.15	24864.3	739.767	67493	1039.4	13034.9	1781.38	63.2133
SW48 KG13D	78941.2	5350.6	n.d.	n.d.	44543.4	3747.31	15501.1	1748.05	31460.6	2423.64	89815.2	6854.81	31087.7	3703.32	76.9998
SW48 NG12V	64441.1	6905.41	n.d.	n.d.	33255.6	2146.7	12398.4	1008.55	26553.8	2234.44	67859.9	2422.83	0	0	70.7059
SW620	57201.9	3764.78	17919	5083.04	124301	7748.19	13240.4	657.449	27483.6	1156.38	170706	6570.67	136071	12571.9	68.884
U2OS	169630	25159.1	n.d.	n.d.	57487.2	3320.2	21315.5	2136.79	95794.3	21255.4	174597	18246.7			134.161
	Pan Ras		K deduced		HRas		NRas
Tissue	Mean	SEM	Mean	SEM	Mean	SEM	Mean	SEM
Cerebral cortex	3.26278e+06	27592.9	1.68281e+06	57403.3	1.26655e+06	34991.4	313415	8102.12
Lung	2.09478e+06	232924	1.5172e+06	158754	348672	48453	228909	28021.1
Kidney	1.43596e+06	145436	884516	137767	409467	12293.8	141982	13066.9
Colon	1.40989e+06	272687	1.02445e+06	216108	264190	41133.7	121250	18857.4
Stomach	1.27952e+06	61892.8	843998	18051	309190	33129.1	126334	15445.4
Duodenum	955131	383997	757919	303745	114232	46667.3	82979.9	34813.5
Bladder	947143	172943	589534	105844	264221	51572.1	93387.8	22073.5
Liver	933486	144998	578762	83107.8	258861	48967.1	95862.3	14340.7
Oesophagus	922461	24584.3	508825	23211.7	296462	6280.9	117173	4927.65
Heart	831169	17072.4	500222	26011	244195	27735.6	86751.1	6365.92
Pancreas	645814	29716.8	399462	22123.4	159248	15415.8	87104.6	2381.3
Skeletal muscle	493094	18049.2	251219	20898.9	181752	19095.9	60123.1	411.904
Spleen	410649	96789.4	285287	63259.3	42948.5	13112.3	82413.1	24843

### Sheet: source data
Batch 1	copies/cell										Batch 2	copies/cell							Batch 3	copies/cell							Final values	Pan Ras		KRas4A		KRas4B		HRas		NRas		Total	H+KA+KB+N		mutant
cell line	Ras mutation	homo/het	Pan Ras	KRas4A	KRas4B	HRas	NRas	H+KA+KB+N	mutant		Pan Ras	KRas4A	KRas4B	HRas	NRas	H+KA+KB+N	mutant		Pan Ras	KRas4A	KRas4B	HRas	NRas	H+KA+KB+N	mutant		cell line	Mean	SEM	Mean	SEM	Mean	SEM	Mean	SEM	Mean	SEM	HKN	Mean	SEM	Mean	SEM
SW48 Par	WT	-	67300.6	n.d.	30073.8	10918.4	24727.7	65719.9			71276.9	8370.28	24707	18968.6	27673	79718.8			69548.6	n.d.	32139.5	11436.9	25126.4	68702.8			SW48 Par	69375.3	1151.12	n.d.	n.d.	28973.5	2215	13774.6	2601.29	25842.4	922.505	68590.4	71380.5	4257.15
SW48 H12V	H G12V	het.	111854	n.d.	33497.7	30801.3	42315.8	106615			106245	24819.1	66871	20395.9	49909.2	161995			109474	n.d.	38836.8	26731.5	42655.7	108224			SW48 H12V	109191	1625.2	n.d.	n.d.	47006.3	4945.49	25976.2	3027.42	44960.2	2476.43	117943	125611	18197.8
SW48 K12A	K G12A	het.	51237.9	n.d.	28074.8	10141.3	30628.4	68844.5			60058.7	n.d.	25760.3	9919.91	22483.7	58164			51181.3	n.d.	30162.2	11348.2	25829.4	67339.8			SW48 G12A	54159.3	2949.75	n.d.	n.d.	27999.1	1271.26	10469.8	443.82	26313.8	2363.61	64782.8	64782.8	3337.77
SW48 K12C	K G12C	het.	67433	n.d.	34382.1	11952.7	36673.3	83008.1			43764.2	n.d.	20230.2	15545.6	24694.7	60470.6			51511.8	n.d.	28485	9728.65	25459.5	63673.1			SW48 G12C	54236.4	6967.05	n.d.	n.d.	33522.4	4166.23	12409	1694.65	28942.5	3871.69	74873.9	69050.6	7039.72	24223.9	3765.44
SW48 K12D	K G12D	het.	72360.7	n.d.	38376.2	18393.8	35495.8	92265.8			66466.6	n.d.	20321.4	1246.78	26684	48252.1			74872.4	n.d.	56322.1	15924.8	34600.9	106848			SW48 G12D	71233.2	2491.18	n.d.	n.d.	38458.1	5208.5	11855.1	5351.85	32260.2	2800.06	82573.5	82455.2	17612	26458.5	3787.89
SW48 K12R	K G12R	het.	69950.5	n.d.	24333.1	19650.5	33616.5	77600.1			74997.1	n.d.	43401.1	19680	32165.6	95246.7			58737.5	n.d.	23703.7	15185.5	28282.6	67171.7			SW48 G12R	67895.1	4804.94	n.d.	n.d.	30479.3	6463.44	18172	1493.28	31354.9	1592.23	80006.2	80006.2	8193.34
SW48 K12S	K G12S	het.	52277.2	n.d.	21915	14827.4	24751	61493.4			78318.5	n.d.	21179.8	7621.07	47650.6	76451.5			47121.3	n.d.	24646.1	12562.6	21666.5	58875.2			SW48 G12S	59239	9655.15	n.d.	n.d.	22580.3	1054.49	11670.4	2127.6	31356.1	8195.8	65606.7	65606.7	5474.81
SW48 K12V	K G12V	het.	64629.2	n.d.	28784.2	17033.6	23750.4	69568.2			70999.1	n.d.	29474.2	10823	26264.6	66561.8			58653.7	n.d.	24841.1	16930.1	24577.9	66349.1			SW48 K12V	64760.6	3564.41	n.d.	n.d.	25754.9	1295.55	14928.9	2053.15	24864.3	739.767	65548.2	67493	1039.4	13034.9	1781.38
SW48 K13D	K G13D	het.	68261.1	n.d.	41405.4	13192.3	27504.6	82102.3			83699.3	n.d.	33914.1	18929	31012.8	83855.9			84863.2	n.d.	53241.1	14381.9	35864.4	103487			SW48 G13D	78941.2	5350.6	n.d.	n.d.	44543.4	3747.31	15501.1	1748.05	31460.6	2423.64	91505.1	89815.2	6854.81	31087.7	3703.32
SW48 N12V	N G12V	het.	63870.8	n.d.	29037.8	11481.6	22651	63170.4			52776	n.d.	27456.8	11300.8	30390.4	69148			76676.6	n.d.	30228.6	14412.8	26620	71261.4			SW48 N12V	64441.1	6905.41	n.d.	n.d.	33255.6	2146.7	12398.4	1008.55	26553.8	2234.44	72207.8	67859.9	2422.83
A549	K G12S	homo.	79211.7	n.d.	39412.6	28922.8	43988.7	112324			140640	n.d.	77285.8	27806.4	74834.9	179927			114519	n.d.	58390.7	44972.3	68549.1	171912			A549	111457	17798.9	n.d.	n.d.	58363	10933	33900.5	5545.26	62457.6	9411.04	154721	154721	21324.4
NIH3T3	WT	-	77091.1	n.d.	26279	12442	25338.4	64059.5			70139.6	n.d.	41984.8	18921.6	31870.7	92777.1			94844.1	n.d.	24725.9	17778.6	35742.3	78246.8			NIH3T3	80691.6	7355.3	n.d.	n.d.	30996.6	5512.36	16380.7	1996.81	30983.8	3035.91	78361.1	78361.1	8290.26
SH-SY5Y	WT	-	123911	n.d.	80661.2	30365.4	60888.1	171915			71122.4	n.d.	25523.9	17812.3	31227.5	74563.7			63312.5	n.d.	38238.2	16255.9	30751.5	85245.5			SH-SY5Y	86115.3	19031.9	n.d.	n.d.	48141.1	16669.1	21477.9	4466.44	40955.7	9967.16	110575	110575	30824.7
U2OS	WT	-	209040	n.d.	57895.5	21973.6	125598	205467			122831	n.d.	63022.9	24643.3	54640.2	142306			177019	n.d.	51543.2	17329.5	107145	176018			U2OS	169630	25159.1	n.d.	n.d.	57487.2	3320.2	21315.5	2136.79	95794.3	21255.4	174597	174597	18246.7
HT29	WT	-	121696	n.d.	62294.8	24670.4	45148	132113			126130	n.d.	42749.5	24454.5	39799.4	107003			107988	n.d.	47959.9	23621	43112.9	114694			HT29	118604	5460.39	n.d.	n.d.	51001.4	5843.61	24248.6	319.943	42686.8	1558.64	117937	117937	7427.76
SW48 H12V	H G12V	het.	120843		52551				n.d.		118416		40031.7				n.d.		93056.1		50249.6				n.d.
SW48 K12C	K G12C	het.	65503.4		41497.7				19832.5		45039.3		28041.1				31717.9		58676		48498.3				21121.2
SW48 K12D	K G12D	het.	68065.3		44535.8				25366.7		56824.5		28097.6				20512		57710.8		43095.7				33496.7
SW48 K12V	K G12V	het.	55345.4		21822.7				12317.8		61160.5		22654.6				16415.8		53587.3		26952.9				10371.3
SW48 K13D	K G13D	het.	57413.2		35514.7				24897.8		69971.5		47016.1				30660.2		53901.4		56169.2				37705
SW48 N12V	N G12V	het.	67151.6		33869.1				n.d.		70263.7		39609.4				n.d.		68707.4		39332.1				n.d.
Batch 4	copies/cell										Batch 5	copies/cell							Batch 6	copies/cell							Final values	Pan Ras		KRas4A		KRas4B		HRas		NRas		Total	H+KA+KB+N		mutant
cell line	Ras mutation	homo/het	Pan Ras	KRas4A	KRas4B	HRas	NRas	H+KA+KB+N	mutant		Pan Ras	KRas4A	KRas4B	HRas	NRas	H+KA+KB+N	mutant		Pan Ras	KRas4A	KRas4B	HRas	NRas	H+KA+KB+N	mutant		cell line	Mean	SEM	Mean	SEM	Mean	SEM	Mean	SEM	Mean	SEM	HKN	Mean	SEM	Mean	SEM
NCI-H1792	K G12C	het.	68247.8	28170.9	47571.4	14712.3	39970.3	130425			116121	28087.3	56390	26046.4	70097	180621			113261	n.d.	51423	25111.4	66602.9	143137			NCI-H1792	99210.1	15503.1	28129.1	41.8417	60865.8	5917.05	21956.7	3632.26	58890.1	9513.51	169842	151394	15066.9	60096.4	11722
NCI-H23	K G12C	het.	74544.7	28710.4	96278.7	14644.2	52664.1	192297			87815.2	n.d.	95376.9	15940.3	55303.4	166621			72045.2	28996.2	83037.4	12970.1	45762.6	170766			NCI-H23	78135	4893.55	28853.3	142.871	90282.5	3980.96	14518.2	859.713	51243.4	2844.33	184897	176561	7958.48	79072.2	7511.88
NCI-H358	K G12C	het.	105439	25902.6	201177	12488.8	53057.1	292626			129949	35855.2	198486	14119	59589.2	308050			141344	22239.2	187080	14635.5	62986.4	286941			NCI-H358	125578	10592.8	27999	4067.96	201360	6466.73	13747.7	646.898	58544.3	2913.57	301651	295872	6306.06	169729	16294.4
Calu-1	K G12C	homo.	88125.3	45373.6	84526.4	20826.4	65602.7	216329			112207	33285.3	86855.2	23447.7	80411.2	223999			108880	48470	54249.2	19582.9	76607.4	198910			Calu-1	103071	7534.16	42376.3	4632.57	78857.2	6224.6	21285.7	1139.06	74207.1	4440.11	216726	213079	7422.85	86738.9	1197.53
HCC44	K G12C	homo.	258349	215114	142623	70199.2	195146	623081			315150	n.d.	139772	85419.9	226840	452032			350607	84188.4	87014.7	80083.6	216750	468037			HCC44	308035	26869	149651	65462.7	141116	15236.9	78567.6	4458.73	212912	9348.55	582247	514384	54544.8	171258	8187.8
MiaPaca-2	K G12C	homo.	68202.5	n.d.	98667.4	19830.2	53695.3	172193			68967.6	6000.93	71838.7	21534	46426.8	145800			75408	n.d.	59266.3	19528.6	52182.8	130978			MiaPaca-2	70859.4	2285.02	6000.93	n.d.	77725.7	5318.5	20297.6	624.296	50768.3	2214.22	154792	149657	12053	75054.4	7231.1
NCI-H1373	K G12C	homo.	117665	45817.3	125307	43629.6	84924.6	299678			124172	39205	152276	47174.8	73435.3	312091			145928	50329.9	98799.1	50303.1	76487.2	275919			NCI-H1373	129255	8545.34	45117.4	3230.5	130127	9412.55	47035.9	1927.74	78282.4	3435.99	300563	295896	10611.7	174414	19734.3
NCI-H2030	K G12C	homo.	204543	n.d.	156483	44550.1	194384	395417			260075	28323.1	106397	49259.3	190266	374246			274524	21459.1	115268	48959.2	206473	392159			NCI-H2030	246381	21330.5	24891.1	3432	117176	10367.2	47589.5	1522.18	197041	4863.52	386698	387274	6581.78	109379	12846.4
NCI-H2122	K G12C	homo.	56368.5	63805.3	99402.7	29621.3	33021	225850			72249.4	42314.5	92828.3	27788.6	36531.1	199462			48624.2	41514.9	48002.8	18185.4	23510.2	131213			NCI-H2122	59080.7	6953.51	49211.5	7300.51	76019.6	9386.57	25198.5	3546.23	31020.8	3889.56	181450	185509	28196.2	107813	13155.2
SW1573	K G12C	homo.	60282.7	8942.1	43730.8	22868.6	38275.2	113817			55539.2	4770.13	36004.2	21147.6	35661.8	97583.7			81354.4	2414.78	46062.2	23415.7	37587.7	109480			SW1573	65725.4	7933.54	5375.67	1908.45	43880.2	2577.25	22477.3	683.351	37174.9	782.163	108908	106960	4852.52	52213.9	7566.88
HT29	WT	-	121704	n.d.	79526.9	23478.2	41536.3	144541			132110	n.d.	52531.4	26028.7	48042.9	126603			119976	n.d.	36522	23895.8	42845.8	103263			HT29	124597	3789.54	n.d.	n.d.	56193.4	12548.8	24467.6	789.826	44141.6	1986.92	124803	124803	11949.9
NCI-H1792	K G12C	het.	58371.9		54270.4				37834.7		106798		69127.2				77593.6		110200		86412.9				64860.8
NCI-H23	K G12C	het.	74510.6		104398				90857.4		88135.6		81812.1				81249.2		68871		80792.5				65110.1
NCI-H358	K G12C	het.	94428.7		185114				139738		131606		207794				195767		132247		228508				173681
Calu-1	K G12C	homo.	69875.3		95027.6				84389.3		93819		85874.5				87511.6		97397.9		66610.3				88315.8
HCC44	K G12C	homo.	221391		180378				185714		250715		182985				157368		297748		113925				170690
MiaPaca-2	K G12C	homo.	56788		78694.5				65921.3		62816.3		82863.3				69909.7		78428		75023.7				89332.1
NCI-H1373	K G12C	homo.	100213		134466				150094		85768.5		158379				159654		115487		111536				213495
NCI-H2030	K G12C	homo.	192640		99073.2				105290		251892		137368				89456.9		247951		88469.3				133391
NCI-H2122	K G12C	homo.	56941.4		71179.9				116396		70980.2		94472.8				125061		37942.3		50231.1				81982.9
SW1573	K G12C	homo.	57197.8		41195.6				59986.5		54091.2		41477.6				37082		65749.8		54810.5				59573.1
Batch 7	copies/cell										Batch 8	copies/cell							Batch 9	copies/cell							Final values	Pan Ras		KRas4A		KRas4B		HRas		NRas		Total	H+KA+KB+N		mutant
	Ras mutation	homo/het	Pan Ras	KRas4A	KRas4B	HRas	NRas	H+KA+KB+N	mutant		Pan Ras	KRas4A	KRas4B	HRas	NRas	H+KA+KB+N	mutant		Pan Ras	KRas4A	KRas4B	HRas	NRas	H+KA+KB+N	mutant		cell line	Mean	SEM	Mean	SEM	Mean	SEM	Mean	SEM	Mean	SEM	HKN	Mean	SEM	Mean	SEM
A427	K G12D	het.	125889	n.d.	35557.4	18743.7	54561.9	108863			186189	n.d.	108296	48091.9	103314	259701			150030	19707.2	n.d.	28528.8	74683.1	122919			A427	154036	17522	19707.2	n.d.	75714	20594.6	31788.1	8627.41	77519.6	14144.8	204729	163828	48108.2	44492	8402.05
Panc-1	K G12D	het.	175659	n.d.	77842.3	43386.1	85276.1	206505			254469	n.d.	198362	64649.4	104571	367583			206159	12307.5	174080	61404.7	83580.9	331373			Panc-1	212096	22943.3	12307.5	n.d.	122649	21137.6	56480.1	6613.64	91142.7	6732.02	282580	301820	48790.6	67030.6	5217.26
Suit-2	K G12D	het.	148974	19546	92346.8	38407.4	90146.8	240447			183337	n.d.	125459	40068.4	85763.5	251291			175869	22386.4	135767	45693.1	87366.2	291213			Suit-2	169393	10434.7	20966.2	1420.2	128498	23424.1	41389.6	2204.53	87758.8	1280.47	278613	260984	15435.5	93171.1	7494.73
AsPC-1	K G12D	homo.	65590.4	11851.2	112225	9783.48	51923.5	185783			135764	n.d.	119043	18154.7	80564.2	217762			130064	21670.9	152927	21950.7	73641.7	270190			AsPC-1	110473	22501.4	16761.1	4909.85	108449	13286.8	16629.6	3594.19	68709.8	8627.78	210550	224578	24603.4	80454.3	5270.48
Panc-08-13	K G12D	homo.	49951.9	22074.3	66479.1	19479.6	27552.3	135585			101579	12943.3	102005	31505.4	42161.1	188615			114771	27556.2	175901	45017.1	60206.9	308681			Panc-08-13	88767.2	19777.7	20857.9	4261.99	103079	17993.7	32000.7	7376.22	43306.8	9443.94	199244	210961	51202.4	89578.5	12529.8
HCT116	K G13D	het.	93430.4	4070.76	53084.7	23865.6	42080.3	123101			109641	24674.1	79712.3	29565.8	29385.1	163337			139435	13254.4	n.d.	28696.1	56902.7	98853.3			HCT116	114169	13472	13999.8	5959.33	70787.4	9629.02	27375.9	1773	42789.4	7951.57	154952	128431	18804.7	50010.9	8268.47
MDA-MB-231	K G13D	het.	101376	2805.96	49844.7	32935	48848.2	134434			192161	3170.37	84593.4	55543.5	68252.9	211560			116913	7227.36	72362	43263.3	53371.7	176224			MDA-MB-231	136817	28033.1	4401.23	1416.97	56302.3	9311.09	43913.9	6534.61	56824.3	5861.61	161442	174073	22290.4	37417.7	7861.01
NCI-H460	K Q61H	homo.	91480.8	24352.4	54423.9	20485.9	35501.3	134763			127441	n.d.	81053.7	28056.5	47666.9	156777			157304	28657.1	97312.7	32012.7	40337.5	198320			NCI-H460	125409	19028.7	26504.8	2152.36	77596.8	12501	26851.7	3381.6	41168.6	3536.41	172122	163287	18633.7
MAVER1	WT	-	35742.2	1857.13	16426.9	2536.02	20402.2	41222.2			56007.3	1262.09	27151	3884.45	25564	57861.5			64835.2	5289.97	43485.6	5337.31	30103.8	84216.7			MAVER1	52194.9	8612.04	2803.07	1255.26	33852.2	7701.23	3919.26	808.851	25356.7	2802.55	65931.2	61100.2	12516.6
HepG2	N Q61L	het.	204437	9324.12	64138.7	20305.6	118899	212668			200746	n.d.	69237.6	20241.5	88691.7	178171			208828	13310.5	74507.7	20475.2	91777.5	200071			HepG2	204670	2336.14	11317.3	1993.21	69294.6	2993.41	20340.8	69.7312	99789.5	9596.31	200742	196970	10078.4
NCI-H520	WT	-	68502.9	5998.52	19095.4	20170.1	97018.4	142283			17922.4	n.d.	63120.1	22049.4	82479.6	167649			156921	18575.7	59063	24318.3	87294	189251			NCI-H520	81115.6	40618.1	12287.1	6288.59	47092.8	14047.6	22179.3	2074.09	88930.7	4276.02	170490	166394	13573.1
NCI-H69	WT	-	122467	21752.5	43007.1	43379.9	83172.4	191312			114876	n.d.	83774.7	42535.6	75317	201627			141673	32383.1	57880.9	52061.8	76804	219130			NCI-H69	126339	7974.07	27067.8	5315.26	61554.2	11911.1	45992.4	4340.94	78431.2	2409.2	213046	204023	8119.16
HT29	WT	-	124630	21324.9	66225	24831.6	42959.5	155341			158771	n.d.	87977.4	30241.5	53495.9	171715			164158	n.d.	78433.3	30989.3	48477.4	157900			HT29	149186	12376.4	21324.9	n.d.	77545.2	6295.07	28687.4	3078.85	48310.9	3042.73	175868	161652	5085.39
A427	K G12D	het.	109850		44955.5				28272.3		116948		114048				56406.6		132010		n.d.				48796.9
Panc-1	K G12D	het.	161913		73349.3				56837.8		116553		110740				70192.9		171591		101522				74061
Suit-2	K G12D	het.	142640		94981.6				98635.8		81045.8		84315.7				78350.9		169668		238117				102527
AsPC-1	K G12D	homo.	67353.9		58121.7				78605.7		52123.8		86550.4				72391.4		101745		121829				90365.9
Panc-08-13	K G12D	homo.	49652.5		49550.8				65916		63224.9		108066				94264.8		89506.5		116469				108555
HCT116	K G13D	het.	86829.1		56722.9				35132.9		70660.4		93629.7				63701.9		109745		n.d.				51197.8
MDA-MB-231	K G13D	het.	111098		34924.3				36188.4		48152.5		26743.4				24458.3		106738		69346.1				51606.3
MAVER1	WT	-	25453.4		12906.6						82510.2		63217.4						49116.2		39925.6
Batch 10	copies/cell										Batch 11	copies/cell							Batch 12	copies/cell							Final values	Pan Ras		KRas4A		KRas4B		HRas		NRas		Total	H+KA+KB+N		mutant
	Ras mutation	homo/het	Pan Ras	KRas4A	KRas4B	HRas	NRas	H+KA+KB+N	mutant		Pan Ras	KRas4A	KRas4B	HRas	NRas	H+KA+KB+N	mutant		Pan Ras	KRas4A	KRas4B	HRas	NRas	H+KA+KB+N	mutant		cell line	Mean	SEM	Mean	SEM	Mean	SEM	Mean	SEM	Mean	SEM	HKN	Mean	SEM	Mean	SEM
A2058	WT	-	164167	15428.5	51065.2	26332.3	61778.8	154605			163363	16771.4	80316.4	30873.7	65174	193135			86570	15083.1	46097.1	32349.3	42343.1	135873			A2058	138034	25732.8	15761	514.938	59159.6	10675.2	29851.8	1810.55	56431.9	7112.3	161204	161204	16856.5
A375P	WT	-	154346	19768.2	50451	25841.6	54424.6	150485			193625	15440.7	123485	39353.3	70302.8	248582			98885.2	n.d.	47256.8	20387.1	38585	106229			A375P	148952	27481.7	17604.4	2163.76	73731.1	24894.3	28527.3	5637.33	54437.5	9156.15	174300	168432	42062.2
BxPC-3	WT	-	379466	27964.2	143860	71662.8	143186	386674			252686	4987.64	149031	51584.2	91897.8	297501			243487	7980.2	167566	50173.6	101354	327074			BxPC-3	291880	43873.7	13644	7212.04	153486	7196.77	57806.9	6939.92	112146	15758.4	337083	337083	26223.9
DU145	WT	-	250526	29600.7	114825	34705.7	80383	259515			252274	113175	119077	35167.6	88323.6	355743			203114	62962.6	114179	28590.3	65762	271494			DU145	235305	16103.3	68579.6	24288.8	116027	1536.24	32821.2	2119.63	78156.2	6607.44	295584	295584	30277.8
HEK293T	WT	-	99264.6	10999.3	41337.3	10784.2	50061.7	113182			113656	20458.7	46070.6	15147.7	53145.7	134823			69282.1	n.d.	20242.1	7509.46	36649.1	64400.6			HEK293T	94067.4	13070.5	15729	4729.74	35883.3	7939.1	11147.1	2212.43	46618.8	5063.74	109378	104135	20826.3
HeLaS3	WT	-	287912	14844.2	74340.1	30706.5	117133	237024			251598	6658.54	74765.9	31173.5	118105	230703			214078	4367.89	85175.2	27372.8	98499.5	215415			HeLaS3	251196	21315	8623.54	3179.83	78093.7	3542.85	29750.9	1196.69	111246	6379.33	227714	227714	6414.35
HT29	WT	-	104455	11585.5	29800.7	20935.9	29347.9	91670.1			166375	20395.8	84100.6	34840.3	47381.6	186718			185019	n.d.	91002.1	39007.3	5005.16	135015			HT29	151950	24349.4	15990.7	4405.15	68301.1	19353	31594.5	5463.35	27244.9	12278.1	143131	137801	27473.4
Jurkat E6.1	WT	-	58768.1	5561.49	18564.5	8012.91	26267.4	58406.4			64361.9	2146.59	28969.8	7695.65	28798.3	67610.4			24756.9	n.d.	9698.3	3196.49	11166.4	24061.2			Jurkat E6.1	49295.6	12375.2	3854.04	1707.45	19077.6	5569.13	6301.69	1555.29	22077.4	5504.2	51310.7	50026	13251.5
LIM1215	WT	-	105726	8167.42	48102.9	16407.5	35670.2	108348			112831	9487.4	95417.5	20846.4	39115.1	164866			95943.1	11185	43977.1	19024.7	35298	109485			LIM1215	104833	4895.56	9613.27	873.368	62499.2	16502.2	18759.5	1288.24	36694.4	1215.1	127566	127566	18652.9
LNCaP	WT	-	133640	14962.8	45721.5	30451.1	39493.6	130629			134297	5907	34416	29367.1	38506.7	108197			107545	n.d.	27760.2	25763.7	35364.8	88888.8			LNCaP	125161	8809.99	10434.9	4527.89	35965.9	5242.56	28527.3	1416.79	37788.4	1244.82	112716	109238	12060.6
LU165	WT	-	203355	44632	50621.3	91055.5	68477	254786			278062	68703.2	44883.5	132294	86998.4	332879			174422	n.d.	28154.5	85225.3	54572.3	167952			LU165	218613	30875.5	56667.6	12035.6	41219.8	6739.35	102858	14813.7	70015.9	9392.19	270761	251872	47632.6
MCF10A	WT	-	151699	11725.8	41896	50153.8	40023.5	143799			153977	n.d.	65018.5	54067.8	40294.3	159381			146827	n.d.	61999.1	51557	37745.4	151302			MCF10A	150834	2108.97	11725.8	n.d.	56304.5	7256.82	51926.2	1144.86	39354.4	808.296	159311	151494	4499.03
MCF7	WT	-	399526	31294.6	55719.9	45740.3	241675	374430			355565	15786.4	75444.5	42156.6	200736	334124			333207	15866.4	77522	41068.7	198099	332556			MCF7	362766	19480.2	20982.5	5156.12	69562.1	6947.04	42988.5	1411.26	213503	14106.5	347037	347037	13704.2
NCI-H1437	WT	-	255664	48536.8	79405.5	28431.2	91123	247497			266046	67006.7	n.d.	36834.2	105529	209370			139609	26347.4	64553.5	17614.5	58552.6	167068			NCI-H1437	220440	40526.4	47297	11753.7	71979.5	7425.98	27626.7	5562.82	85068.1	13894.7	231971	207978	23228.2
NCI-H1793	WT	-	216687	19925.3	76607.3	38510.3	84258.3	219301			372459	133146	160876	64894.3	175582	534498			n.d.	111792	108075	50761.8	117104	387734			NCI-H1793	294573	77886.2	88288	34732.7	115186	24584.6	51388.8	7622.88	125648	26706.6	380511	380511	91061.1
NCI-H1975	WT	-	253646	79096.1	91357.2	30269.1	100378	301100			232927	19856.9	n.d.	40631.9	80512.6	141001			202613	7164.07	90855	38720.9	72486.4	209226			NCI-H1975	229729	14818.6	35372.3	22166.8	91106.1	251.097	36540.6	3183.91	84458.9	8289.73	247478	217109	46384.3
HT29	WT	-	156891	18403.3	41804.1	29329	49453.1	138990			145320	18180.8	54056.8	31244.2	50753.9	154236			161743	15621.8	59772	33051.8	55079.6	163525			HT29	154651	4871.49	17402	892.408	51877.6	5300.08	31208.3	1074.85	51762.2	1700.69	152250	152250	7152.07
Batch 13	copies/cell										Batch 14	copies/cell							Batch 15	copies/cell							Final values	Pan Ras		KRas4A		KRas4B		HRas		NRas		Total	H+KA+KB+N		mutant
	Ras mutation	homo/het	Pan Ras	KRas4A	KRas4B	HRas	NRas	H + KA + KB + N	mutant		Pan Ras	KRas4A	KRas4B	HRas	NRas	H + KA + KB + N	mutant		Pan Ras	KRas4A	KRas4B	HRas	NRas	H + KA + KB + N	mutant		cell line	Mean	SEM	Mean	SEM	Mean	SEM	Mean	SEM	Mean	SEM	HKN	Mean	SEM	Mean	SEM
3LL	K G12C & N Q61H	het.	75845.9	n.d.	108083	15815.3	43890.9	167789			83723.8	4095.2	n.d.	19167.8	47936.1	71199.1			78620.7	n.d.	89981.4	15824.7	41995.4	147802			3LL	79396.8	2307.04	4095.2	n.d.	103354	5930.88	16935.9	1115.93	44607.5	1751.95	168992	128930	29436.5	85190.3	2920.14
JDBP7	K G12D	het.	182725	23742.5	87317.9	32936.6	93108.3	237105			244900	15292.5	132619	46927.6	105778	300618			243933	35369.3	122318	46920.7	103103	307711			JDBP7	223853	20565.9	24801.4	5819.8	115011	10330.9	42261.7	4662.51	100663	3855.48	282737	281811	22446.5	102233	11890.6
JDHH1	K G12D	het.	220812	29709.5	139037	46467.9	114380	329595			272322	35842.7	124422	69678.5	120208	350152			272953	23994.5	180516	63414.2	108903	376827			JDHH1	255362	17276.3	29848.9	3420.98	150407	16268.1	59853.5	6932.81	114497	3264.26	354607	352191	13673	130781	12176.5
KP-Cre	K G12D	het.	199128	38674	95063.1	37854.9	98973.5	270565			269399	23472.5	104770	57731.5	124725	310700			271633	27159.5	161274	57601.9	124554	370590			KP-Cre	246720	23804.7	29768.6	4578.11	152946	33503.2	51062.7	6604.04	116084	8555.58	349862	317285	29061.7	142630	20475.5
KPAR1.3	K G12D	het.	207313	30646.3	100790	48683.3	120391	300511			174441	33015.2	97402.7	49696.2	93941.5	274056			239356	n.d.	114765	51196.9	141355	307317			KPAR1.3	207037	18739.9	31830.8	1184.44	123687	16132.4	49858.8	730.169	118563	13717.7	323940	293961	10144.9	128602	10155.8
KPB6	K G12D	het.	101152	16153.1	56604.7	16864.9	52048.1	141671			243071	12395.2	144480	37856.6	127428	322160			131475	13982.7	87833.6	21837.4	63326.9	186981			KPB6	158566	43149.7	14177	1089.16	108751	23780.5	25519.6	6333.3	80934.4	23473.8	229382	216937	54212.8	87872.9	21484.4
LKR-13	K G12D	het.	219427	11201.8	106384	54666	90979.1	263231			226672	22441	95614.8	55621.6	91251.4	264929			324592	40634.4	208033	88383.9	124389	461440			LKR-13	256897	33912	24759	8575.15	148045	18485.9	66223.8	11083.5	102207	11091.6	341235	329866	65788.6	129300	20095.7
HCC78	WT	-	312183	36740.6	n.d.	44883.3	147715	229339			424237	48470.9	167652	60324.4	168818	445265			484397	48584.5	290035	68701.3	188860	596181			HCC78	406939	50460.4	44598.7	3929.18	228843	61191.9	57969.7	6975.74	168464	11879	499876	423595	106451
3LL	K G12C & N Q61H	het.	66695.3		111372				81248.5		68745		118462				90893.3		62858		88870				83429
JDBP7	K G12D	het.	165043		89258.6				81311.2		194290		106902				122485		193834		151652				102903
JDHH1	K G12D	het.	181192		92596.2				106524		216578		202559				144781		219087		163312				141038
KP-Cre	K G12D	het.	155165		71804.7				101929		221249		294111				166891		557358		190652				159069
KPAR1.3	K G12D	het.	199911		99985.4				117932		151534		128502				118970		195200		200680				148905
KPB6	K G12D	het.	83194.1		58664				58338.7		189588		208149				129668		99893.4		96775.7				75611.5
LKR-13	K G12D	het.	170807		127486				94806.9		186985		164150				128680		261254		186603				164412
HT29	WT	-	162827	12752.9	66428.7	29642.9	50979	159804			161090	16700.7	60326.1	31057.6	51797.9	159882			158467	12625.7	63647	32024.5	54403.1	162700
Batch 16	copies/cell										Batch 17	copies/cell							Batch 18	copies/cell							Final values	Pan Ras		KRas4A		KRas4B		HRas		NRas		Total	H+KA+KB+N		mutant
	Ras mutation	homo/het	Pan Ras	KRas4A	KRas4B	HRas	NRas	H + KA + KB + N	mutant		Pan Ras	KRas4A	KRas4B	HRas	NRas	H + KA + KB + N	mutant		Pan Ras	KRas4A	KRas4B	HRas	NRas	H + KA + KB + N	mutant		cell line	Mean	SEM	Mean	SEM	Mean	SEM	Mean	SEM	Mean	SEM	HKN	Mean	SEM	Mean	SEM
Capan-2	K G12V	het.	255964	27544.1	115721	49813.1	88204.5	281282			349046	34606.7	187354	63882.4	112873	398716			343045	46185.5	235476	67768.3	94733	444163			Capan-2	316018	30077	36112.1	5433.7	220895	37164	60488	5454.02	98603.5	7379.49	416098	374721	48526.3	119849	15568.8
NCI-H441	K G12V	het.	289099	74944.9	298003	24237.9	89479.8	486665			356478	96333.5	300545	27746.9	101210	525836			358819	82805.9	363320	31610.5	92288.5	570025			NCI-H441	334799	22860	84694.8	6246.17	349863	35174.7	27865.1	2129.11	94326.1	3536.19	556749	527509	24078.3	216196	22255.1
NCI-H727	K G12V	het.	40161.5	87552.1	148885	24221.8	31238	291897			93738.8	132248	104006	19554.6	24566.8	280376			94500.1	38370.3	150009	21104.2	64750.7	274235			NCI-H727	76133.5	17987.3	86056.8	27110.5	179375	29768.3	21626.9	1372.43	40185.1	12432.8	327244	282169	5176.91	159916	14065.4
SW403	K G12V	het.	260011	26442.5	102998	68950.4	87707.1	286098			116658	16888.1	79377.9	19978.5	33526.6	149771			121980	14604.5	131646	23236.2	44051.7	213538			SW403	166216	46922.7	19311.7	3625.83	92664.1	9384.13	37388.4	15809	55095.2	16586.7	204459	216469	39381.5	17066.2	#DIV/0!
SW620	K G12V	homo.	55405.3	20132.5	118779	12260	26785.8	177957			51767.7	25405.1	112272	12971.9	25923	176572			64432.6	8219.38	105138	14489.4	29742.1	157589			SW620	57201.9	3764.78	17919	5083.04	124301	7748.19	13240.4	657.449	27483.6	1156.38	182944	170706	6570.67	136071	12571.9
DLD-1	K G13D	het.	348597	31110.3	147273	111427	96953	386764			73632.4	6838.36	n.d.	25488.4	19607.1	51933.8			58417.3	3042.75	58936.9	20180.7	13818.1	95978.4			DLD-1	160215	94293	13663.8	8791.8	112045	36257.4	52365.5	29570.7	43459.4	26798.9	221534	178225	105041	54322.8	31813.6
LoVo	K G13D	het.	239389	n.d.	268629	38117.2	106843	413589			50955.5	8177.58	47702.6	8315.15	20486.5	84681.8			68495.9	7770.82	118889	11974.9	29532.7	168168			LoVo	119613	60101.4	7974.2	203.384	144179	36697.5	19469.1	9383.72	52287.5	27402.7	223910	222146	98708.9	74369.2	36840.5
Caco2	WT	-	233741	39522.1	122813	12792.4	44499.9	219628			227895	45663	136574	12439.5	32596.8	227273			247370	29919.1	214597	11874	50031.1	306421			Caco2	236335	5769.52	38368.1	4581.34	157995	28578.6	12368.6	267.465	42375.9	5143.66	251107	251107	27744.9
HOP92	WT	-	340569	n.d.	75003	46881.2	169425	291309			631465	41815.1	403069	94194.6	317506	856585			600503	n.d.	267288	87611.6	311920	666820			HOP92	524179	92239.2	41815.1	n.d.	248454	95171.7	76229.1	14796.5	266284	48456.2	632782	604905	166092
NCI-H2170	WT	-	187644	22265.4	48377.5	35340	74823.8	180807			250879	60002.4	47791.7	50511.4	31652.8	189958			221519	35611.9	147636	49218.1	72327.2	304793			NCI-H2170	220014	18269.9	39293.2	11048.2	81268.4	33184.2	45023.2	4855.94	59601.3	13992.8	225186	225186	39891.1
NCI-H226	WT	-	198987	35563.7	48618.7	33752.5	87746	205681			644552	192482	195831	105435	262830	756578			620470	n.d.	241746	113446	273619	628811			NCI-H226	488003	144675	114023	78459.1	162065	58251.2	84211.3	25335.2	208065	60240.2	568364	530357	166475
NCI-H28	WT	-	185130	17430.5	46342.9	25663.3	62236	151673			232593	40909.9	12828.6	37909.5	107487	199135			211149	n.d.	70534.3	36561.6	97121.1	204217			NCI-H28	209624	13722.6	29170.2	11739.7	43235.3	16730.5	33378.2	3877	88947.9	13687.1	194731	185008	16732.2
SK-MES-1	WT	-	206639	106427	n.d.	17194.5	99958.3	223580			298928	115589	n.d.	30040.6	159733	305363			257891	n.d.	36652.2	21083.8	148650	206386			SK-MES-1	254486	26695.8	111008	4580.79	36652.2	n.d.	22773	3803.31	136114	18358.8	306547	245110	30532.6
Capan-2	K G12V	het.	207085		184862				92913.9		285792		170882				119787		260781		381060				146846		HT29	175722	3511.6	15214.8	2289.15	73463.9	67849.5	29737.3	580.373	51370.1	859.278	169786	164715	12536.9
NCI-H441	K G12V	het.	245191		275606				173762		293033		358607				249049		264776		511842				225776
NCI-H727	K G12V	het.	87280.7		181468				187396		68669.1		138635				151386		71630.6		312509				140967
SW403	K G12V	het.	204139		84391.7				17066.2		89878.7		92997.3				n.d.		78546.7		64907				n.d.
SW620	K G12V	homo.	41463.6		139507				155752		40364.5		150336				112679		41733.7		145807				139783
DLD-1	K G13D	het.	281573		196992				117923		54136.7		n.d.				24111.7		40763.1		44980.2				20933.2
LoVo	K G13D	het.	180110		205610				147577		38423.1		51992.8				30545.3		37872.9		80066.5				44985.1
HT29	WT	-	168747	17503.9	73062.5	30868.6	51330.2	172765			179920	n.d.	61275.7	28946.6	49902.2	140124			178500	12925.6	86053.6	29396.8	52878	181254
Batch 19	copies/ng lysate										Batch 20	copies/ng lysate							Batch 21	copies/ng lysate							Final values	Pan Ras		K deduced		HRas		NRas
	Pan Ras	K deduced	HRas	NRas							Pan Ras	K deduced	HRas	NRas					Pan Ras	K deduced	HRas	NRas					Tissue	Mean	SEM	Mean	SEM	Mean	SEM	Mean	SEM
Cerebral cortex	3.21273e+06	1.63312e+06	1.27791e+06	301699							3.30794e+06	1.79729e+06	1.20107e+06	309580					3.26767e+06	1.61803e+06	1.32068e+06	328968					Cerebral cortex	3.26278e+06	27592.9	1.68281e+06	57403.3	1.26655e+06	34991.4	313415	8102.12
Lung	1.79561e+06	1.33779e+06	272445	185373							1.93512e+06	1.38004e+06	334967	220115					2.55361e+06	1.83377e+06	438604	281239					Lung	2.09478e+06	232924	1.5172e+06	158754	348672	48453	228909	28021.1
Kidney	1.1809e+06	633563	429003	118339							1.4424e+06	911473	386769	144160					1.68459e+06	1.10851e+06	412629	163446					Kidney	1.43596e+06	145436	884516	137767	409467	12293.8	141982	13066.9
Colon	885593	619976	181931	83685.7							1.542e+06	1.09474e+06	304314	142945					1.80207e+06	1.35863e+06	306326	137120					Colon	1.40989e+06	272687	1.02445e+06	216108	264190	41133.7	121250	18857.4
Stomach	1.168e+06	808482	259058	100463							1.28875e+06	867366	296737	124652					1.38181e+06	856145	371775	153888					Stomach	1.27952e+06	61892.8	843998	18051	309190	33129.1	126334	15445.4
Duodenum	210250	168104	28662.7	13482.5							1.48951e+06	1.17881e+06	189295	121405					1.16563e+06	926839	124739	114053					Duodenum	955131	383997	757919	303745	114232	46667.3	82979.9	34813.5
Bladder	611590	398822	161253	51514.7							1.18759e+06	764457	320923	102212					1.04225e+06	605323	310487	126437					Bladder	947143	172943	589534	105844	264221	51572.1	93387.8	22073.5
Liver	1.21893e+06	737651	356794	124487							746446	457050	209409	79986.5					835080	541586	210381	83113.5					Liver	933486	144998	578762	83107.8	258861	48967.1	95862.3	14340.7
Oesophagus	873697	462754	283914	127028							952296	536804	303247	112245					941389	526918	302226	112245					Oesophagus	922461	24584.3	508825	23211.7	296462	6280.9	117173	4927.65
Heart	806376	466422	260914	79039.1							863897	482875	281642	99380.3					823234	551370	190030	81834					Heart	831169	17072.4	500222	26011	244195	27735.6	86751.1	6365.92
Pancreas	646027	375208	179097	91722.3							697178	443638	169754	83786.2					594236	379539	128892	85805.4					Pancreas	645814	29716.8	399462	22123.4	159248	15415.8	87104.6	2381.3
Skeletal muscle	459637	245127	154877	59632.7							521560	290076	171689	59795.1					498085	218453	218690	60941.5					Skeletal muscle	493094	18049.2	251219	20898.9	181752	19095.9	60123.1	411.904
Spleen	553946	357394	67049.7	129503							226288	159202	21945.6	45140.1					451713	339266	39850.2	72596.6					Spleen	410649	96789.4	285287	63259.3	42948.5	13112.3	82413.1	24843
HT29 (20 ug NP40 lysate)	1.47085e+06	782644	289055	399156							1.53461e+06	831824	259556	443225					1.40827e+06	707908	282539	417820					HT29 (20 ug NP40 lysate)	1.47124e+06	36470.8	774125	36024.1	277050	8947.01	420067	12771.1
